# Visual signal evolution along complementary color axes in four bird lineages

**DOI:** 10.1101/514778

**Authors:** Anand Krishnan, Avehi Singh, Krishnapriya Tamma

## Abstract

Animal color patterns function in varied behavioral contexts including recognition, camouflage and even thermoregulation. The diversity of visual signals may be constrained by various factors, for example, dietary factors, and the composition of ambient environmental light (sensory drive). How have high-contrast and diverse signals evolved within these constraints? In four bird lineages, we present evidence that plumage colors cluster along a line in tetrachromatic color space. Additionally, we present evidence that this line represents complementary colors, which are defined as opposite sides of a line passing through the achromatic point (putatively for higher chromatic contrast). Finally, we present evidence that interspecific color variation over at least some regions of the body is not constrained by phylogenetic relatedness. Thus, we hypothesize that species-specific plumage patterns within these bird lineages evolve by swapping the distributions of a complementary color pair (or dark and light patches in one group, putatively representing an achromatic complementary axis). The relative role of chromatic and achromatic contrasts in discrimination may depend on the environment that each species inhabits.
