## Supplementary Dataset for "Visual signal evolution along complementary color axes in four bird lineages"

### Sheet: SuppData1_ListofSpecimens
Pittas
Species		Sex		USNM catalog
Hydrornis soror		M		332528
		F		534663
Hydrornis nipalensis		M		390213
		M		377738
		M		585799
		F		585109
Hydrornis oatesi		M		335990
		M		333815
		F		331974
Hydrornis schneideri		M		264502
Hydrornis caeruleus		M		180373
		M		160263
		M		145265
		F		333816
Hydrornis cyaneus		M		450347
		M		534664
		M		333819
		F		450351
		F		336352
Hydrornis ellioti		M		332475
Hydrornis schwaneri		M		178068
Hydrornis irena		M		181089
		M		181090
		M*		333831
		F		181092
		F		181091
Hydrornis baudii		M		161731
		M		181488
		M		182336
		F		161732
		F		182335
Hydrornis gurneyi		M		180374
		F		180375
Hydrornis phayrei		M		248980
		M		248981
		F		452729
		F		333814
Hydrornis guajana		M		218937
		M		219400
		F		219397
		F		218938
Erythropitta granatina		M		181486
		M		182854
		F		181485
Erythropitta ussheri				161730
Erythropitta arquata		M		161733
Erythropitta erythrogaster		M		579115
		M		607376
		F		579119
Erythropitta rufiventris				161734
		F		571810
Pitta nympha		M		114634
		F		114635
Pitta brachyura		M		375931
		M		585483
		F		375932
Pitta moluccensis		M		451688
		M		181086
		F		308634
Pitta megarhyncha		M		181087
Pitta sordida sordida				532959
		M		192645
Pitta sordida cucullata		F		377740
		M		377739
Pitta sordida muelleri		M		182978
		F		182976
Pitta steerii		M		579126
		M		579127
		F		579128
Pitta maxima				145262
		M		571806
		F		572244
Pitta angolensis		M		433170
		M		351769
		F		519569
Pitta versicolor		M		71547
				352642
		F		609480
Pitta iris		M		279170
		F		279171
* Specimen not photographed, and so omitted from variance analyses.
We used photographs of each specimen to assign patches to body region
Asian Barbets
Species		Sex		USNM catalog
Psilopogon annamensis		M		358702
				360700
Psilopogon armillaris		M		218377
		F		218375
				219764
Psilopogon asiaticus		M		585794
		M		585106
		M		585107
Psilopogon auricularis		M		358711
		F		360705
Psilopogon chrysopogon chrysopsis		M		182825
				472665
		F		483362
Psilopogon chrysopogon laetus				169751
Psilopogon corvinus		M		218909
		M		219755
		F		219308
Psilopogon cyanotis		M		377747
		M		330262
		F		169748
Psilopogon duvaucelii		M		181008
		M		179140
		M		180186
Psilopogon faiostrictus		M		248961
		F		248962
		M		306947
Psilopogon flavifrons		M		375915
		M		375914
		F		377261
Psilopogon franklinii		F		584473
		M		390198
		F		585793
Psilopogon haemacephalus indicus		M		586864
		M		349969
		F		377748
Psilopogon haemacephalus rosea		M		218911
		M		218916
Psilopogon henricii		M		483366
		M		134702
		M		160240
Psilopogon incognitus		M		324282
		M		473877
		M		452632
Psilopogon javensis		M		219758
		F		219309
Psilopogon lagrandieri		F		360714
		M		278328
		M		317117
Psilopogon lineatus		M		583036
		M		358692
		M		358695
Psilopogon monticola		F		451833
		F		328036
Psilopogon mystacophanos		M		182829
		M		172987
		M		179137
		F		182830
		F		179138
Psilopogon pulcherrimus		M		444091
		F		134701
Psilopogon rafflesii		M		181476
		M		181674
		F		333797
Psilopogon rubricapillus		M		306504
		M		376802
		F		376803
Psilopogon virens				145204
		M		519768
		F		519767
Psilopogon viridis		M		390947
		F		586861
		M		390949
Psilopogon zeylanicus		M		375910
		M		585477
		F		583112
Psilopogon oorti		M		210603
Psilopogon faber		F		263706
Psilopogon pyrolophus		F		149752
		M		178048
Caloramphus hayii		M		160251
Caloramphus fuliginosus		F		181834
Afro-Asiatic Parakeets
Species		Sex		USNM catalog
Psittacula eupatria		M		375881
		M		377529
		M		533432
		F		385756
		F		313179
		F		310838
Psittacula krameri		M		449429
		M		375879
		M		375880
		F		536059
		F		585454
Psittacula alexandri		M		335940
		M		107658
		M		313172
		F		311452
		F		172972
Psittacula caniceps		M		178500
		M		178499
		F		178496
		F		178497
Psittacula derbiana		M		312017
		M		312016
		M		312019
		F		312020
		F		312015
Psittacula longicauda tytleri		M		178488
		F		178487
Psittacula longicauda nicobarica		M		178477
		M		178482
		F		178472
		F		178470
Psittacula longicauda longicauda		M		181354
		F		180447
Psittacula cyanocephala		M		536060
		M		389400
		M		145763
		F		585232
		F		536061
Psittacula roseata		M		336247
		M		449946
		M		449945
		F		449942
		F		449944
Psittacula himalayana		M		125633
				85492
		M		125632
		F		408100
Psittacula finschii		M		452168
		M*		452166
		F		335527
		F		336248
Psittacula columboides		M		585452
		M		390903
Psittacula calthrapae		M		376792
		M		376790
* Specimen not photographed, and so omitted from variance analyses.
We used photographs of each specimen to assign patches to body region
Sandgrouse
Species		Sex		USNM catalog
Syrrhaptes tibetanus		M		264354
		F		333430
Syrrhaptes paradoxus		M		368032
		F		368033
Pterocles alchata		M		433091
		M		645926
		M		645963
		F		116399
		F		645964
Pterocles namaqua		M		642765
		M		545873
		M		163816
		F		642696
		F		163817
Pterocles exustus		M		569348
		M		177870
		M		243377
		F		569347
		F		399920
Pterocles senegallus		M		152771
		M		536683
		F		551083
		F		536684
Pterocles orientalis		M		479508
		M		113694
		M		597446
		F		479509
		F		433095
Pterocles coronatus		M		536651
		F		536652
Pterocles gutturalis		M		545877
		M		545876
		M		545878
		F		470894
		F		243353
Pterocles burchellii		M		470895
		M		320107
		F		527265
Pterocles personatus		M		264490
		F		264491
Pterocles decoratus		M		608437
		M		88867
		F		117845
Pterocles lichtensteini		M		647818
		M		647962
		M		549387
		F		544388
		F		647879
Pterocles indicus		M		399916
		M		399914
Pterocles bicinctus		M		470893
		M		519654
		M		523941
		F		579655
		F		349882
Pterocles quadricinctus		M		335408
		M		458231

### Sheet: SuppData2_Results of PCA
	PC1	PC2	PC3		Supplementary Table 1: Results of PCA on XYZ color coordinates for all four families. Shown here are the principal component loadings of the first three principal components on X, Y and Z, the eigenvalues and the proportion of explained variance below each.
Pittas
X	-0.1482	0.8846	0.4422
Y	0.6021	-0.274	0.7499
Z	0.7845	0.3774	-0.492
Eigenvalue	1094.2	155.6	39.4
%variance	84.8707	12.0717	3.0576
Barbets
X	-0.034	0.7028	0.7106
Y	0.465	-0.6182	0.6337
Z	0.8847	0.3519	-0.3058
Eigenvalue	751.68	209.251	57.0321
%variance	73.8416	20.5558	5.6026
Parakeets
X	-0.2031	0.6941	0.6906
Y	0.5709	-0.4891	0.6594
Z	0.7955	0.5282	-0.297
Eigenvalue	383.103	82.5881	45.9907
%variance	74.8713	16.1405	8.9882
Sandgrouse
X	-0.3156	0.9269	0.2029
Y	0.6411	0.0506	0.7658
Z	0.6996	0.3718	-0.6102
Eigenvalue	526.579	212.083	12.1601
%variance	70.1337	28.2468	1.6196

### Sheet: SuppData3_Mantel Tests
Pittas
Trait	Mantel correlation r	P value	Mantel correlation r	P value			Supplementary Table 2: Results of Mantel correlations between trait distance and phylogenetic distance for color and luminance, respectively. Bold values indicate significant correlations at P<0.05. The correlations for pitta back color are italicized as the P-value is close to 0.05, although above it.
	Colour		Luminance
Crown	0.003966	0.417	0.0818	0.176
Cheek	0.2563	0.036	0.05795	0.268
Back	0.1783	0.059	-0.07222	0.54
Throat	0.01986	0.405	0.004923	0.362
Wing	0.4256	0.001	0.2676	0.045
Tail	0.307	0.001	0.1375	0.149
Underside	0.02489	0.325	-0.1404	0.938
Asian Barbets
Trait	Mantel correlation r	P value	Mantel correlation r	P value
	Colour		Luminance
Crown	0.1138	0.17	-0.03569	0.521
Cheek	0.01906	0.387	0.02716	0.313
Back	0.6228	0.001	-0.0008207	0.35
Throat	0.07034	0.255	-0.07154	0.748
Wing	0.2783	0.04	-0.1497	0.952
Tail	0.4921	0.001	-0.1794	0.993
Underside	0.2282	0.042	0.2334	0.075
Afro-Asiatic Parakeets
Trait	Mantel correlation r	P value	Mantel correlation r	P value
	Colour		Luminance
Crown	-0.1491	0.844	0.07541	0.246
Cheek	-0.1155	0.576	0.1181	0.107
Back	-0.03322	0.474	-0.1911	0.958
Wing	0.05473	0.265	-0.06752	0.514
Undertail	-0.09354	0.485	-0.03597	0.356
Uppertail	-0.1913	0.914	-0.004915	0.436
Underside	-0.1047	0.64	-0.05733	0.512
Sandgrouse
Trait	Mantel correlation r	P value	Mantel correlation r	P value
	Colour		Luminance
Crown	0.2422	0.028	-0.1104	0.92
Cheek	-0.1231	0.926	-0.06169	0.723
Back	-0.08235	0.807	-0.05488	0.697
Throat	-0.03027	0.54	-0.02086	0.375
Wing	-0.0355	0.58	-0.05896	0.668
Tail	0.003044	0.339	-0.05896	0.668
Underside	-0.02515	0.476	-0.1093	0.957
